# Antigenic variation of SARS-CoV-2 in response to immune pressure

**DOI:** 10.1101/2020.07.15.204610

**Authors:** Diego Forni, Rachele Cagliani, Chiara Pontremoli, Alessandra Mozzi, Uberto Pozzoli, Mario Clerici, Manuela Sironi

## Abstract

The ongoing evolution of SARS-CoV-2 is expected to be at least partially driven by the selective pressure imposed by the human immune system. We exploited the availability of a large number of high-quality SARS-CoV-2 genomes, as well as of validated epitope predictions, to show that B cell epitopes in the spike glycoprotein (S) and in the nucleocapsid protein (N) have higher diversity than non-epitope positions. Similar results were obtained for other human coronaviruses. Conversely, in the SARS-CoV-2 population, epitopes for CD4^+^ and CD8^+^ T cells were not more variable than non-epitope positions. A significant reduction in epitope variability was instead observed for some of the most immunogenic proteins (S, N, ORF8, and ORF3a). Analysis over longer evolutionary time-frames indicated that this effect is not due to differential constraints. These data indicate that SARS-CoV-2 is evolving to elude the host humoral immune response, whereas recognition by T cells might benefit the virus.
