## Supplementary table 3 for "Antigenic variation of SARS-CoV-2 in response to immune pressure"

### Sheet: HcoV-229E
Table S3. List of B, CD4+ and CD8+ T cell epitopes in Human Coronaviruses
Human coronavirus 229E
S - Spike surface glycoprotein
CD8+ epitope				CD4+ epitope			B cell epitope
Start	End	Sequence	HLA Restriction	Start	End	Sequence	Start	End	Sequence
18	26	TTNGLNTSY	A*01:01	1	15	MFVLLVAYALLHIAG	426	440	TGVPQPVEGVSSFMN
35	47	YSENVFAVESGGY	A*01:01	66	80	VVDGVVRSFQPLLLN	535	544	YASNGTYNCT
42	54	VESGGYIPSDFAF	A*23:01, A*24:02	71	85	VRSFQPLLLNCLWSV	566	574	PRNVSYDSV
44	54	SGGYIPSDFAF	A*23:01, A*24:02	76	90	PLLLNCLWSVSGLRF	662	669	ANVSSFGD
45	54	GGYIPSDFAF	A*23:01, A*24:02	131	145	TILFKTSYGVVVFYC	677	688	PSLPTSGSRVAG
46	54	GYIPSDFAF	A*23:01, A*24:02	191	205	REFVISRTGHFYING	919	926	KSQSKRYG
58	66	FLLTNTSSV	A*02:01	196	210	SRTGHFYINGYRYFT	1023	1031	RSELQTIVP
82	90	LWSVSGLRF	A*24:02	251	265	NIIYCNSVINRLRCD	1047	1058	LPNYTVPDLVVE
89	97	RFTTGFVYF	A*23:01, A*24:02	286	300	LPVSIVSLPVYHKHT
109	119	SSDVLSDVIRY	A*01:01	346	360	FTTKYVAVYANVGRW
111	119	DVLSDVIRY	B*35:01	396	410	CAMPIVANWAYSKYY
126	133	NLRRGTIL	B*08:01	406	420	YSKYYTIGSLYVSWS
132	140	ILFKTSYGV	A*02:01	456	470	GVGVIRVSNDTFLNG
136	144	TSYGVVVFY	A*11:01	556	570	CADGSIIAVQPRNVS
180	188	SAFVGALPK	A*11:01	566	580	PRNVSYDSVSAIVTA
200	209	HFYINGYRYF	A*23:01, A*24:02	591	605	SVQVEYLQITSTPIV
201	209	FYINGYRYF	A*23:01, A*24:02	596	610	YLQITSTPIVVDCST
209	217	FTLGNVEAV	A*02:01	601	615	STPIVVDCSTYVCNG
226	237	TTDFCTVALASY	A*01:01	656	670	KKAFTLANVSSFGDY
236	244	SYADVLVNV	A*23:01, A*24:02	766	780	SIPFSLAIQARLNYV
246	254	QTSIANIIY	A*01:01	796	810	ASFNKAMTNIVDAFT
267	276	LSFDVPDGFY	A*01:01	851	865	LRQNFQAISSSIQAI
279	286	SPIQSVEL	B*07:02	886	900	LAALNVFVSHTLTKY
284	293	VELPVSIVSL	B*40:01	931	945	GTHIFSIVNAAPEGL
289	298	SIVSLPVYHK	A*11:01	971	985	TNGYVLRQPNLALYK
290	298	IVSLPVYHK	A*11:01, A*03:01	986	1000	EGNYYRITSRIMFEP
293	301	LPVYHKHTF	B*35:01, B*07:02	1016	1030	VTFVNISRSELQTIV
321	329	YPAGVNITL	B*35:01, B*07:02	1061	1075	NQTILNLTSEISTLE
342	350	DTSHFTTKY	A*01:01	1116	1130	WWVWLCISVVLIFVV
346	354	FTTKYVAVY	A*01:01	1121	1135	CISVVLIFVVSMLLL
398	406	MPIVANWAY	B*35:01	1126	1140	LIFVVSMLLLCCCST
400	408	IVANWAYSK	A*11:01, A*03:01
408	416	KYYTIGSLY	A*23:01
430	438	QPVEGVSSF	B*35:01, B*07:02
465	473	DTFLNGITY	B*35:01
475	484	STSGNLLGFK	A*11:01
498	506	NPPDQLVVY	B*35:01
514	522	MLSENFTSY	B*35:01
516	524	SENFTSYGF	B*44:02, B*44:03
527	535	VVELPKFFY	A*01:01
543	550	CTDAVLTY	A*01:01
584	592	IPSNWTTSV	B*07:02
588	596	WTTSVQVEY	A*01:01
649	659	SEMLTFDKKAF	B*44:02
671	679	NLSSVIPSL	A*02:01
690	699	SAIEDILFSK	A*11:01
691	699	AIEDILFSK	A*03:01, A*11:01
692	700	IEDILFSKL	B*40:01
706	714	GTVDADYKK	A*11:01
721	730	IADLACAQYY	A*01:01
721	729	IADLACAQY	A*01:01
728	736	QYYNGIMVL	A*23:01,A*24:02
739	748	VADAERMAMY	A*01:01
771	779	LAIQARLNY	B*35:01
774	782	QARLNYVAL	B*08:01
792	800	KILAASFNK	A*03:01, A*11:01
824	832	QTVATALNK	A*11:01
850	858	QLRQNFQAI	B*08:01
858	866	ISSSIQAIY	A*01:01
864	872	AIYDRLDTI	A*02:01
885	893	RLAALNVFV	A*02:01
901	909	TEVRASRQL	B*44:03
939	947	NAAPEGLVF	B*35:01
949	958	HTVLLPTQYK	A*11:01
950	958	TVLLPTQYK	A*03:01, A*11:01
975	983	VLRQPNLAL	B*07:02
982	990	ALYKEGNYY	A*03:01
988	996	NYYRITSRI	A*23:01, A*24:02
989	998	YYRITSRIMF	A*23:01, A*24:02
1024	1033	SELQTIVPEY	B*44:02, B*44:03
1032	1040	EYIDVNKTL	A*23:01, A*24:02
1038	1046	KTLQELSYK	A*03:01, A*11:01
1039	1047	TLQELSYKL	A*02:01
1041	1050	QELSYKLPNY	B*44:03
1047	1055	LPNYTVPDL	B*07:02
1050	1060	YTVPDLVVEQY	A*01:01
1051	1060	TVPDLVVEQY	A*01:01
1052	1060	VPDLVVEQY	B*35:01
1057	1065	VEQYNQTIL	B*40:01
1059	1067	QYNQTILNL	A*23:01, A*24:02
1079	1088	AELNYTVQKL	B*40:01, B*44:02, B*44:03
N - nucleocapsid protein
20	28	IPYSLYSPL	B*07:02	61	75	QKRFRTRKGKRVDLS	7	19	ADASEPQRGRQGR
21	29	PYSLYSPLL	A*24:02	181	195	DIMKAVAAALKSLGF	44	55	VPINKKDKNKLI
53	62	KLIGYWNVQK	A*03:01	291	305	QFAELVPSTAAMLFD	61	73	QKRFRTRKGKRVD
55	64	IGYWNVQKRF	A*23:01	311	325	KESGNTVVLTFTTRV	108	132	AKTEPTGYGVRRKNSEPEIPHFNQK
56	64	GYWNVQKRF	A*23:01, A*24:02	316	330	TVVLTFTTRVTVPKD	142	180	EPDSRAPSRSQSRSQSRGRGESKPQSRNPSSDRNHNSQD
71	81	RVDLSPKLHFY	A*01:01				195	257	FDKPQEKDKKSAKTGTPKPSRNQSPASSQTSAKSLARSQSSETKEQKHEMQKPRWKRQPNDDV
75	83	SPKLHFYYL	B*07:02, B*08:01				344	383	FTREMQQHPLLNPSALEFNPSQTSPATAEPVRDEVSIETD
81	93	YYLGTGPHKDAKF	A*23:01, A*24:02
94	102	RERVEGVVW	B*44:02, B*44:03
192	201	SLGFDKPQEK	A*03:01
242	249	HEMQKPRW	B*44:02
266	274	GPRDLDHNF	B*07:02
279	287	VVANGVKAK	A*03:01, A*11:01
293	302	AELVPSTAAM	B*40:01
296	304	VPSTAAMLF	B*35:01
302	311	MLFDSHIVSK	A*03:01, A*11:01
311	319	KESGNTVVL	B*40:01
327	334	VPKDHPHL	B*08:01
336	344	KFLEELNAF	A*23:01, A*24:02
346	354	REMQQHPLL	B*40:01, B*44:02, B*44:03
351	359	HPLLNPSAL	B*07:02, B*08:01, B*35:01

### Sheet: HCoV-NL63
Human coronavirus NL63
S - Spike surface glycoprotein
CD8+ epitope				CD4+ epitope			B cell epitope
Start	End	Sequence	HLA Restriction	Start	End	Sequence	Start	End	Sequence
56	65	SVYSANGFFY	A*11:01	1	15	MKLFLILLVLPLASC	111	123	NTTFDFLSNASSS
57	64	VYSANGFF	A*24:02	61	75	NGFFYIDVGNHRSAF	280	289	SDVNCNGYQH
64	75	FYIDVGNHRSAF	A*23:01, A*24:02	81	95	YYDANQYYIYVTNEI	300	308	LNFSANSLD
73	81	SAFALHTGY	B*35:01	86	100	QYYIYVTNEIGLNAS	494	505	GGSCYVCKPHQV
80	89	GYYDANQYYI	A*23:01	91	105	VTNEIGLNASVTLKI	535	550	SPGDSSWHIYLKSGTC
81	89	YYDANQYYI	A*23:01, A*24:02	151	165	LHLYNVTRTFYVPAA	612	620	PVSGIREFS
87	95	YYIYVTNEI	A*23:01, A*24:02	156	170	VTRTFYVPAAYKLTK	701	708	SRYGLQNL
93	101	NEIGLNASV	B*40:01	171	185	LSVKCYFNYSCVFSV	746	757	RPRNSSDNGISA
96	104	GLNASVTLK	A*03:01, A*11:01	231	245	PFNNWFLLTNGSTLV	839	850	AFSLANVTSFGD
146	154	GETVRLHLY	B*44:02, B*44:03	361	375	HVSTFVGILPPTVRE	858	869	PQRNIRSSRIAG
158	167	RTFYVPAAYK	A*03:01, A*11:01	371	385	PTVREIVVARTGQFY	1100	1108	KSQSNRYGF
158	166	RTFYVPAAY	A*03:01, A*11:01	391	405	YFDLGFIEAVNFNVT	1178	1186	MFQPRLPVL
159	168	TFYVPAAYKL	A*23:01, A*24:02	541	555	WHIYLKSGTCPFSFS	1205	1212	VELHTVIP
160	168	FYVPAAYKL	A*24:02	551	565	PFSFSKLNNFQKFKT
162	171	VPAAYKLTKL	B*07:02	586	600	HYTSYTIVGALYVTW
241	252	GSTLVDGVSRLY	A*01:01	631	645	NIYDYVGTGIIRSSN
242	252	STLVDGVSRLY	A*01:01	636	650	VGTGIIRSSNQSLAG
243	251	TLVDGVSRL	A*02:01	661	675	LLGFKNVSTGNIFIV
243	252	TLVDGVSRLY	A*01:01	771	785	TSVQVEYLQITSTPI
244	252	LVDGVSRLY	A*01:01	776	790	EYLQITSTPIVVDCA
279	287	GSDVNCNGY	A*01:01	831	845	SMLTFDSNAFSLANV
340	349	IPFGPSSQPY	B*35:01	856	870	VLPQRNIRSSRIAGR
383	392	QFYINGFKYF	A*23:01, A*24:02	936	950	GMVLGGLTSAAAIPF
384	392	FYINGFKYF	A*23:01, A*24:02	946	960	AAIPFSLALQARLNY
390	402	KYFDLGFIEAVNF	A*23:01, A*24:02	971	985	NQKILAASFNKAINN
409	417	ATDFWTVAF	A*01:01	981	995	KAINNIVASFSSVND
412	420	FWTVAFATF	A*23:01, A*24:02	1066	1080	RLAALNAFVSQVLNK
428	437	SATNIQNLLY	A*01:01	1071	1085	NAFVSQVLNKYTEVR
429	437	ATNIQNLLY	A*01:01, A*11:01	1116	1130	FSIVNSAPDGLLFLH
435	444	LLYCDSPFEK	A*03:01	1151	1165	GIYGYVLRQPNLVLY
453	461	GLQDGFYSA	A*02:01	1161	1175	NLVLYSDNGVFRVTS
463	474	FLDDNVLPETYV	A*02:01	1166	1180	SDNGVFRVTSRVMFQ
463	473	FLDDNVLPETY	A*01:01	1171	1185	FRVTSRVMFQPRLPV
478	487	IYYQHTDINF	A*23:01, A*24:02	1241	1255	FNLTYLNLSSELKQL
479	487	YYQHTDINF	A*23:01, A*24:02	1296	1310	PWWVWLIISVVFVVL
501	509	KPHQVNISL	B*07:02	1301	1315	LIISVVFVVLLSLLV
518	526	RTSHFSIRY	A*01:01, A*11:01
543	554	IYLKSGTCPFSF	A*23:01, A*24:02
548	556	GTCPFSFSK	A*03:01, A*11:01
556	564	KLNNFQKFK	A*03:01
579	587	FPLEATWHY	B*35:01
579	590	FPLEATWHYTSY	B*35:01
582	590	EATWHYTSY	B*35:01
587	597	YTSYTIVGALY	A*01:01
610	619	PYPVSGIREF	A*23:01, A*24:02
611	619	YPVSGIREF	B*07:02, B*35:01
617	624	REFSNLVL	B*40:01
647	655	SLAGGITYV	A*02:01
690	698	SIIGAMTAV	A*02:01
695	703	MTAVNESRY	A*01:01
746	758	RPRNSSDNGISAI	B*07:02
765	773	IPSNWTTSV	B*07:02
769	777	WTTSVQVEY	A*01:01
783	792	TPIVVDCATY	B*35:01
872	880	ALEDLLFSK	A*11:01
902	911	IADLACAQYY	A*01:01
902	910	IADLACAQY	A*01:01
909	917	QYYNGIMVL	A*23:01, A*24:02
920	929	VADAERMAMY	A*01:01
955	963	QARLNYVAL	B*08:01
973	981	KILAASFNK	A*03:01, A*11:01
1001	1009	AEAIHTVTI	B*40:01, B*44:02, B*44:03
1005	1013	HTVTIALNK	A*03:01, A*11:01
1039	1047	ISNSIQAIY	A*01:01
1045	1053	AIYDRLDSI	A*02:01
1066	1074	RLAALNAFV	A*02:01
1069	1077	ALNAFVSQV	A*02:01
1073	1081	FVSQVLNKY	B*35:01
1082	1090	TEVRGSRRL	B*44:03
1115	1128	IFSIVNSAPDGLLF	A*23:01, A*24:02
1131	1139	TVLLPTDYK	A*11:01
1136	1144	TDYKNVKAW	B*44:02
1178	1186	MFQPRLPVL	B*08:01
1180	1189	QPRLPVLSDF	B*07:02
1186	1193	LSDFVQIY	A*01:01
1222	1231	QEFAQNLPKY	B*44:02, B*44:03
1230	1238	KYVKPNFDL	A*23:01
1233	1241	KPNFDLTPF	B*07:02, B*35:01
1237	1245	DLTPFNLTY	B*35:01
1254	1263	QLEAKTASLF	B*44:02
1254	1262	QLEAKTASL	B*08:01
1255	1263	LEAKTASLF	B*44:02, B*44:03
1261	1269	SLFQTTVEL	A*02:01
1271	1281	GLIDQINSTYV	A*02:01
1271	1279	GLIDQINST	A*02:01
1271	1280	GLIDQINSTY	A*01:01
1272	1280	LIDQINSTY	A*01:01, B*35:01
1279	1289	TYVDLKLLNRF	A*23:01, A*24:02
1299	1307	VWLIISVVF	A*23:01, A*24:02
N - nucleocapsid protein
15	23	KFPPPSFYM	A*23:01, A*24:02	31	45	KAPYRVIPRNLVPIG	6	16	WADDRAARKKF
32	41	APYRVIPRNL	B*07:02	181	195	SSSDLVAAVTLALKN	42	53	VPIGKGNKDEQI
35	46	RVIPRNLVPIGK	A*03:01	276	290	QLAELIPNQAALFFD	59	71	QERWRMRRGQRVD
54	62	GYWNVQERW	A*23:01, A*24:02	301	315	NVQITYTYKMLVAKD	106	125	AKTVNTSLGNRKRNQKPLEP
69	79	RVDLPPKVHFY	A*01:01	321	335	KFIEQISAFTKPSSI	140	182	FEDRSNNSSRASSRSSTRNNSRDSSRSTSRQQSRTRSDSNQSS
72	80	LPPKVHFYY	B*35:01				198	241	FDNQSKSPSSSGTSTPKKPNKPLSQPRADKPSQLKKPRWKRVPT
79	91	YYLGTGPHKDLKF	A*23:01, A*24:02				329	365	FTKPSSIKEMQSQSSHVAQNTVLNASIPESKPLADDD
121	129	KPLEPKFSI	B*07:02
121	131	KPLEPKFSIAL	B*07:02
123	131	LEPKFSIAL	B*40:01
206	214	SSSGTSTPK	A*11:01
211	220	STPKKPNKPL	B*07:02
212	220	TPKKPNKPL	B*07:02
222	231	QPRADKPSQL	B*07:02
242	250	REENVIQCF	B*44:02, B*44:03
251	259	GPRDFNHNM	B*07:02
278	287	AELIPNQAAL	B*40:01
278	288	AELIPNQAALF	B*44:02
281	289	IPNQAALFF	B*35:01
293	306	VSTDEVGDNVQITY	A*01:01
294	306	STDEVGDNVQITY	A*01:01
297	306	EVGDNVQITY	A*01:01
298	306	VGDNVQITY	A*01:01
306	314	YTYKMLVAK	A*03:01, A*11:01
321	329	KFIEQISAF	A*23:01, A*24:02
327	335	SAFTKPSSI	B*08:01
367	375	AIIEIVNEV	A*02:01

### Sheet: HCoV-HKU1
Human coronavirus HKU1
S - Spike surface glycoprotein
CD8+ epitope				CD4+ epitope			B cell epitope
Start	End	Sequence	HLA Restriction	Start	End	Sequence	Start	End	Sequence
6	14	FILPTTLAV	A*02:01	1	15	MLLIIFILPTTLAVI	27	35	DLNTTVPRI
24	32	AINDLNTTV	A*02:01	36	50	SEYVVDVSYGLGTYY	89	96	WYQKPFLS
32	40	VPRISEYVV	B*07:02	46	60	LGTYYILDRVYLNTT	161	176	TICKSKGSSRNESWHF
34	42	RISEYVVDV	A*02:01	51	65	ILDRVYLNTTILFTG	332	341	WLNNFNVPSP
35	44	ISEYVVDVSY	A*01:01	91	105	QKPFLSDFNNGIFSR	396	408	SRRSDLQLGSSGF
36	44	SEYVVDVSY	B*44:02, B*44:03	101	115	GIFSRVKNTKLYVNK	410	418	QSSNYKIDT
38	46	YVVDVSYGL	A*02:01	126	140	IGSVFINNSYTIVVQ	434	444	VTINNYNPSSW
39	50	VVDVSYGLGTYY	A*01:01	171	185	NESWHFDKSEPLCLF	448	457	YGFNNFNLSS
42	50	VSYGLGTYY	A*11:01	181	195	PLCLFKKNFTYNVST	479	494	PSFASSCKSHKPPSAS
43	51	SYGLGTYYI	A*23:01, A*24:02	186	200	KKNFTYNVSTDWLYF	498	507	GTNYRSCEST
49	57	YYILDRVYL	A*23:01, A*24:02	266	280	YLLKFDNRGVITNAV	523	536	DPITAYDPRSCSQK
50	57	YILDRVYL	B*08:01	346	360	RKIFSNCNFNLSTLL	601	613	SGTTCSNDLLQPN
54	63	RVYLNTTILF	A*23:01, A*24:02	351	365	NCNFNLSTLLRLVHT	725	737	DNLTDYSVSSCAL
55	63	VYLNTTILF	A*23:01, A*24:02	381	395	SCFKSIVLDKFAIPN	746	762	DYNSPSSSSSRRKRRSI
55	64	VYLNTTILFT	A*23:01	406	420	SGFLQSSNYKIDTTS	774	786	FNVSFVNDSIESV
61	69	ILFTGYFPK	A*11:01	421	435	SSCQLYYSLPAINVT	873	883	SNLNTNLHFDV
61	69	ILFTGYFPK	A*03:01	631	645	GQGIFKEVSAVYYNS	888	901	FKSLVGCLGPHCGS
65	74	GYFPKSGANF	A*23:01, A*24:02	646	660	WQNLLYDSNGNIIGF	1221	1229	LVYLNHSVP
66	74	YFPKSGANF	A*23:01, A*24:02	696	710	NLKCSYVLNNISLTT	1243	1258	KNQTSIAPNLTLNLHT
94	102	FLSDFNNGI	A*02:01	756	770	RRKRRSISASYRFVT	1339	1347	CDEYGGHHD
101	110	GIFSRVKNTK	A*03:01	766	780	YRFVTFEPFNVSFVN
103	111	FSRVKNTKL	B*08:01	801	815	VGQEEFIQTNSPKVT
110	118	KLYVNKTLY	A*03:01	936	950	RDLLCVQSFNGIKVL
129	137	VFINNSYTI	A*23:01, A*24:02	941	955	VQSFNGIKVLPPILS
140	148	QPHNGVLEI	B*07:02	981	995	IPFSLNVQYRINGLG
194	203	STDWLYFHFY	A*01:01	1046	1060	SLLQQLFNKFGAISS
204	212	QERGTFYAY	B*44:02, B*44:03	1076	1090	VQIDRLINGRLTALN
211	222	AYYADSGMPTTF	A*23:01, A*24:02	1101	1115	SLVKFGAALAMEKVN
211	224	AYYADSGMPTTFLF	A*23:01, A*24:02	1131	1145	GNHILSLVQNAPYGL
212	222	YYADSGMPTTF	A*23:01, A*24:02	1146	1160	LFMHFSYKPISFKTV
212	224	YYADSGMPTTFLF	A*23:01, A*24:02	1221	1235	LVYLNHSVPKLSDFE
243	256	NAISSNTDNETLQY	A*01:01	1251	1265	NLTLNLHTINATFLD
244	256	AISSNTDNETLQY	A*01:01	1271	1285	NLIQESIKSLNNSYI
245	256	ISSNTDNETLQY	A*01:01	1301	1315	WYVWLLISFSFIIFL
246	256	SSNTDNETLQY	A*01:01	1306	1320	LISFSFIIFLVLLFF
247	256	SNTDNETLQY	A*01:01	1311	1325	FIIFLVLLFFICCCT
248	256	NTDNETLQY	A*01:01
248	257	NTDNETLQYW	A*01:01
249	256	TDNETLQY	A*01:01
249	257	TDNETLQYW	B*44:02, B*44:03
259	267	TPLSKRQYL	B*07:02, B*08:01
278	286	NAVDCSSSF	B*35:01
289	297	EIQCKTKSL	B*08:01
298	306	LPNTGVYDL	B*07:02, B*35:01
316	324	TVHRRIPDL	B*08:01
393	401	IPNSRRSDL	B*07:02, B*08:01
408	416	FLQSSNYKI	A*02:01
418	427	TTSSSCQLYY	A*01:01
418	426	TTSSSCQLY	A*01:01
419	427	TSSSCQLYY	A*01:01
440	448	NPSSWNRRY	B*35:01
447	455	RYGFNNFNL	A*23:01, A*24:02
461	473	VYSRYCFSVNNTF	A*23:01, A*24:02
464	473	RYCFSVNNTF	A*23:01, A*24:02
521	528	LPDPITAY	B*35:01
557	565	GVLDGSYNV	A*02:01
570	579	STDAFLGWSY	A*01:01
617	627	FTDVCVDYDLY	A*01:01
628	636	GITGQGIFK	A*03:01, A*11:01
636	646	KEVSAVYYNSW	B*44:02, B*44:03
641	649	VYYNSWQNL	A*23:01, A*24:02
642	650	YYNSWQNLL	A*23:01, A*24:02
675	683	YAGRVSAAF	B*35:01
686	694	NASSLALLY	B*35:01
687	695	ASSLALLYR	A*11:01
700	708	SYVLNNISL	A*23:01, A*24:02
709	717	TTQPYFDSY	A*01:01
763	771	SASYRFVTF	B*08:01
770	778	TFEPFNVSF	A*23:01, A*24:02
778	786	FVNDSIESV	A*02:01
781	790	DSIESVGGLY	A*01:01
782	790	SIESVGGLY	A*01:01
789	798	LYEIKIPTNF	A*23:01, A*24:02
790	798	YEIKIPTNF	B*40:01, B*44:02, B*44:03
846	854	ILDEVNGLL	A*02:01
852	861	GLLDTTQLHV	A*02:01
905	912	SFFEDLLF	A*23:01
917	926	LSDVGFVEAY	A*01:01
953	962	ILSESQISGY	A*01:01
954	962	LSESQISGY	A*01:01
981	989	IPFSLNVQY	B*35:01
986	994	NVQYRINGL	B*08:01
995	1003	GVTMDVLNK	A*11:01
1028	1036	SALAKIQSV	B*08:01
1043	1051	ALNSLLQQL	A*02:01
1046	1054	SLLQQLFNK	A*03:01, A*11:01
1061	1069	SLQEILSRL	A*02:01
1068	1076	RLDALEAQV	A*02:01
1081	1089	LINGRLTAL	B*08:01
1096	1104	QLSDISLVK	A*03:01, A*11:01
1122	1135	SPRINFCGNGNHIL	B*07:02
1142	1150	PYGLLFMHF	A*23:01, A*24:02
1149	1158	HFSYKPISFK	A*03:01, A*11:01
1149	1157	HFSYKPISF	A*23:01, A*24:02
1150	1158	FSYKPISFK	A*03:01, A*11:01
1152	1161	YKPISFKTVL	B*07:02
1153	1161	KPISFKTVL	B*07:02
1180	1188	YFIKHNDHW	A*23:01, A*24:02
1195	1208	YYYPEPISDKNVVF	A*23:01, A*24:02
1196	1208	YYPEPISDKNVVF	A*23:01, A*24:02
1207	1216	VFMNTCSVNF	A*23:01
1223	1231	YLNHSVPKL	A*02:01
1230	1238	KLSDFESEL	A*02:01
1234	1242	FESELSHWF	B*44:02, B*44:03
1262	1270	TFLDLYYEM	A*23:01
1279	1288	SLNNSYINLK	A*03:01
1293	1301	YEMYVKWPW	B*44:02, B*44:03
1295	1303	MYVKWPWYV	A*23:01
1298	1306	KWPWYVWLL	A*23:01, A*24:02
1303	1311	VWLLISFSF	A*23:01, A*24:02
1340	1348	DEYGGHHDF	B*44:02, B*44:03
N - nucleocapsid protein
26	38	SWADQSERNYQTF	A*24:02	96	110	AKGYWYRHSRRSFKT	6	59	GHYAGSRSSSGNRSGILKKTSWADQSERNYQTFNRGRKTQPKFTVSTQPQGNTI
27	35	WADQSERNY	A*01:01	341	355	KDVFELHYSGSIRFD	73	79	KGRDFKFS
59	71	IPHYSWFSGITQF	A*23:01	346	360	LHYSGSIRFDSTLPG	84	95	GVPIAFGVPPSE
61	71	HYSWFSGITQF	A*23:01, A*24:02				105	117	RRSFKTADGQQKQ
62	71	YSWFSGITQF	A*23:01, A*24:02				152	173	ADTSTPSDVSSRDPTTQEAIPT
63	71	SWFSGITQF	A*23:01, A*24:02				186	228	YVEGSGRSASNSRPGSRSQSRGPNNRSLSRSNSNFRHSDSIVK
136	145	SYGESLEGVF	A*23:01, A*24:02				244	275	GKDSKPQQVTKQNAKEIRHKILTKPRQKRTPN
138	146	GESLEGVFW	B*44:02, B*44:03				287	294	RGPSQNFG
168	181	QEAIPTRFPPGTIL	B*40:01				331	339	KRDSEADSPV
171	181	IPTRFPPGTIL	B*07:02				375	423	YVNSNQNTDSDSLSSKPQRKRGVKQLPEQFDSLNLSAGTQHISNDFTPE
171	180	IPTRFPPGTI	B*07:02
263	271	KILTKPRQK	A*03:01
312	321	AELAPTPGAF	B*44:02, B*44:03
315	323	APTPGAFFF	B*07:02, B*35:01
338	346	SPVKDVFEL	B*07:02, B*35:01
353	361	RFDSTLPGF	A*23:01, A*24:02
356	366	STLPGFETIMK	A*11:01
367	375	VLEENLNAY	A*01:01
386	394	SLSSKPQRK	A*03:01

### Sheet: HCoV-OC43
Human coronavirus OC43
S - Spike surface glycoprotein
CD8+ epitope				CD4+ epitope			B cell epitope
Start	End	Sequence	HLA Restriction	Start	End	Sequence	Start	End	Sequence
37	50	STDTVDVTNGLGTY	A*01:01	1	15	MFLILLISLPTAFAV	24	38	DNINDKDTGPPPIST
40	51	TVDVTNGLGTYY	A*01:01	46	60	GLGTYYVLDRVYLNT	72	92	GSTYRNMALKGSVLLSRLWFK
40	50	TVDVTNGLGTY	A*01:01	51	65	YVLDRVYLNTTLFLN	145	153	INSTQDGDN
43	51	VTNGLGTYY	A*01:01	101	115	NGIFAKVKNTKVIKD	174	190	TICHPNLGNHRKELWHL
50	58	YYVLDRVYL	A*23:01, A*24:02	236	250	FLFNVYLGMALSHYY	340	351	WLNDKSVPSPLN
51	58	YVLDRVYL	B*08:01	241	255	YLGMALSHYYVMPLT	406	425	KVDLQLGNLGYLQSFNYRID
56	64	VYLNTTLFL	A*23:01, A*24:02	356	370	TFSNCNFNMSSLMSF	458	473	FIEDSVFKPRPAGVLT
56	63	VYLNTTLF	A*23:01, A*24:02	361	375	NFNMSSLMSFIQADS	538	547	KCPQTKSLVG
68	75	YPTSGSTY	B*35:01	411	425	LGNLGYLQSFNYRID	605	614	CSTDLQKANT
73	81	STYRNMALK	A*03:01, A*11:01	416	430	YLQSFNYRIDTTATS	700	712	NYVFNNSLTRQLQ
73	80	STYRNMAL	B*08:01	431	445	CQLYYNLPAANVSVS	729	737	NSTAISVQT
77	85	NMALKGSVL	B*08:01	591	605	FANFILHDVNSGLTC	751	784	SKNRRSRGAITTGYRFTNFEPFTVNSVNDSLEPV
88	96	RLWFKPPFL	A*02:01	631	645	GQGIFVEVNATYYNS	865	879	NGVTLSTKLKDGVNF
95	103	FLSDFINGI	A*02:01	646	660	WQNLLYDSNGNLYGF	891	901	GCLGSECSKAS
99	107	FINGIFAKV	A*02:01	661	675	RDYITNRTFMIRSCY	1219	1228	PYVMLNTSIP
104	112	FAKVKNTKV	B*08:01	691	705	ALLFRNIKCNYVFNN	1242	1251	KNQTSVAPDL
106	114	KVKNTKVIK	A*03:01	696	710	NIKCNYVFNNSLTRQ
117	125	VMYSEFPAI	A*02:01	701	715	YVFNNSLTRQLQPIN
118	131	MYSEFPAITIGSTF	A*23:01, A*24:02	761	775	TTGYRFTNFEPFTVN
120	131	SEFPAITIGSTF	B*40:01, B*44:02, B*44:03	801	815	MVEFIQTSSPKVTID
122	131	FPAITIGSTF	B*35:01	941	955	QSYKGIKVLPPLLSE
189	199	HLDTGVVSCLY	A*01:01	976	990	AAAGVPFYLNVQYRI
203	211	FTYDVNADY	A*01:01, B*35:01	981	995	PFYLNVQYRINGLGV
203	213	FTYDVNADYLY	A*01:01	1051	1065	SNRFGAISASLQEIL
215	223	HFYQEGGTF	A*23:01	1096	1110	LSDSTLVKFSAAQAM
216	227	FYQEGGTFYAYF	A*23:01, A*24:02	1101	1115	LVKFSAAQAMEKVNE
218	226	QEGGTFYAY	B*44:02, B*44:03	1131	1145	NHIISLVQNAPYGLY
225	236	AYFTDTGVVTKF	A*23:01, A*24:02	1146	1160	FIHFSYVPTKYVTAR
225	238	AYFTDTGVVTKFLF	A*23:01	1176	1190	KSGYFVNVNNTWMYT
227	235	FTDTGVVTK	A*11:01	1251	1265	LSLDYINVTFLDLQV
267	275	TPLTSRQYL	B*07:02	1301	1315	WLLICLAGVAMLVLL
297	305	EIKCKTQSI	B*08:01
304	312	SIAPPTGVY	B*35:01
306	314	APPTGVYEL	B*07:02
311	319	VYELNGYTV	A*24:02
317	326	YTVQPIADVY	A*01:01
318	326	TVQPIADVY	B*35:01
324	332	DVYRRKPNL	B*08:01
401	409	IPNGRKVDL	B*07:02, B*08:01
416	424	YLQSFNYRI	A*02:01
426	435	TTATSCQLYY	A*01:01
426	434	TTATSCQLY	A*01:01
465	472	KPRPAGVL	B*07:02
465	473	KPRPAGVLT	B*07:02
465	478	KPRPAGVLTNHDVV	B*07:02
477	485	VVYAQHCFK	A*03:01, A*11:01
478	490	VYAQHCFKAPKNF	A*23:01
527	537	TPDPITFTGTY	B*35:01
529	537	DPITFTGTY	B*35:01
535	543	GTYKCPQTK	A*03:01, A*11:01
595	603	ILHDVNSGL	A*02:01
635	643	FVEVNATYY	A*01:01
636	646	VEVNATYYNSW	B*44:02, B*44:03
641	649	TYYNSWQNL	A*23:01, A*24:02
642	650	YYNSWQNLL	A*23:01, A*24:02
648	658	NLLYDSNGNLY	A*01:01
649	658	LLYDSNGNLY	A*01:01
701	709	YVFNNSLTR	A*11:01
712	720	QPINYFDSY	B*35:01
775	788	NSVNDSLEPVGGLY	A*01:01
776	788	SVNDSLEPVGGLY	A*01:01
779	788	DSLEPVGGLY	A*01:01
780	788	SLEPVGGLY	A*01:01
787	796	LYEIQIPSEF	A*23:01, A*24:02
788	796	YEIQIPSEF	B*40:01, B*44:02, B*44:03
794	802	SEFTIGNMV	B*40:01
844	852	ILTEVNELL	A*02:01
849	857	NELLDTTQL	B*40:01
851	859	LLDTTQLQV	A*02:01
916	925	LSDVGFVEAY	A*01:01
932	943	AEIRDLICVQSY	B*44:02, B*44:03
952	961	LLSENQISGY	A*01:01
953	961	LSENQISGY	A*01:01
954	963	SENQISGYTL	B*40:01
954	963	SENQISGYTL	B*44:02, B*44:03
954	961	SENQISGY	B*44:03
975	983	TAAAGVPFY	B*35:01
980	988	VPFYLNVQY	B*35:01
982	990	FYLNVQYRI	A*23:01, A*24:02
985	993	NVQYRINGL	B*08:01
1027	1035	SALVKIQAV	B*08:01
1042	1050	ALNNLLQQL	A*02:01
1060	1068	SLQEILSRL	A*02:01
1073	1081	AEAQIDRLI	B*40:01, B*44:02, B*44:03
1080	1088	LINGRLTAL	B*08:01
1095	1103	QLSDSTLVK	A*03:01
1141	1149	PYGLYFIHF	A*23:01, A*24:02
1178	1187	GYFVNVNNTW	A*23:01
1179	1187	YFVNVNNTW	A*23:01, A*24:02
1209	1217	STCAVNYTK	A*11:01
1222	1230	MLNTSIPNL	A*02:01
1279	1292	QSYINLKDIGTYEY	A*01:01
1281	1292	YINLKDIGTYEY	A*01:01
1283	1292	NLKDIGTYEY	A*01:01
1292	1300	YYVKWPWYV	A*23:01, A*24:02
1292	1301	YYVKWPWYVW	A*23:01, A*24:02
1295	1303	KWPWYVWLL	A*23:01, A*24:02
N - nucleocapsid protein
25	33	KWADQSDQF	A*23:01, A*24:02	96	110	EAKGYWYRHNRRSFK	5	59	PGKQSSSRASSGNRSGNGILKWADQSDQFRNVQTRGRRAQPKQTATSQQPSGGNV
53	62	QPSGGNVVPY	B*35:01	346	360	KDVYELRYNGAIRFD	106	119	RRSFKTADGNQRQL
60	72	VPYYSWFSGITQF	A*23:01	351	365	LRYNGAIRFDSTLSG	154	172	DVNTPADIVDRDPSSDEAI
61	72	PYYSWFSGITQF	A*23:01, A*24:02	366	380	FETIMKVLNENLNAY	190	230	GSGRSAPNSRSTSRTSSRASSAGSRSRANSGNRTPTSGVTP
62	72	YYSWFSGITQF	A*23:01, A*24:02				246	277	KDATKPQQVTKHTAKEVRQKILNKPRQKRSPN
63	72	YSWFSGITQF	A*23:01, A*24:02				334	346	VQNLSGNPDEPQK
64	72	SWFSGITQF	A*23:01, A*24:02				380	406	YQQQDGMMNMSPKPQRQRGHKNGQGEN
86	94	VPIAPGVPA	B*07:02				414	429	PKSRVQQNKSRELTAE
92	100	VPATEAKGY	B*35:01				437	444	MDEPYTED
94	102	ATEAKGYWY	A*01:01
139	146	GTDIDGVY	A*01:01
172	182	IPTRFPPGTVL	B*07:02
235	243	QIASLVLAK	A*03:01, A*11:01
238	246	SLVLAKLGK	A*03:01
248	256	ATKPQQVTK	A*03:01, A*11:01
265	273	KILNKPRQK	A*03:01
312	320	ILAELAPTA	A*02:01
314	323	AELAPTAGAF	B*44:02, B*44:03
317	325	APTAGAFFF	B*35:01
340	349	NPDEPQKDVY	B*35:01
348	359	VYELRYNGAIRF	A*23:01, A*24:02
352	359	RYNGAIRF	A*24:02
361	371	STLSGFETIMK	A*11:01
424	433	RELTAEDISL	B*40:01
428	437	AEDISLLKKM	B*44:02, B*44:03

### Sheet: SARS-CoV
Human SARS-CoV
S - Spike surface glycoprotein
CD8+ epitope				CD4+ epitope			B cell epitope
Start	End	Sequence	HLA Restriction	Start	End	Sequence	Start	End	Sequence
20	30	TTFDDVQAPNY	A*01:01	41	55	YYPDEIFRSDTLYLT	19	35	CTTFDDVQAPNYTQHTS
34	42	TSSMRGVYY	A*01:01	46	60	IFRSDTLYLTQDLFL	63	81	YSNVTGFHTINHTFGNPVI
40	47	VYYPDEIF	A*23:01; A*24:02	56	70	QDLFLPFYSNVTGFH	138	146	FAVSKPMGT
42	53	YPDEIFRSDTLY	B*35:01	61	75	PFYSNVTGFHTINHT	204	212	DVVRDLPSG
61	69	PFYSNVTGF	A*23:01; A*24:02	111	125	SQSVIIINNSTNVVI	328	340	VFNATKFPSVYAW
67	76	TGFHTINHTF	A*23:01; A*24:02	136	150	PFFAVSKPMGTQTHT	372	380	TKLNDLCFS
68	76	GFHTINHTF	A*23:01; A*24:02	191	205	DGFLYVYKGYQPIDV	428	436	IDATSTGNY
74	84	HTFGNPVIPFK	A*11:01	211	225	SGFNTLKPIFKLPLG	447	466	KLRPFERDISNVPFSPDGKP
75	83	TFGNPVIPF	A*24:02; A*23:01	216	230	LKPIFKLPLGINITN	605	617	DVSTAIHADQLTP
81	89	IPFKDGIYF	B*35:01; B*07:02	226	240	INITNFRAILTAFSP	642	649	VDTSYECD
86	94	GIYFAATEK	A*03:01; A*11:01	231	245	FRAILTAFSPAQDIW	667	675	RSTSQKSIV
92	101	TEKSNVVRGW	B*44:02; B*44:03	251	265	AYFVGYLKPTTFMLK	679	689	MSLGADSSIAY
106	114	TMNNKSQSV	B*08:01	296	310	DKGIYQTSNFRVVPS	771	783	YKTPTLKYFGGFN
142	151	KPMGTQTHTM	B*07:02	301	315	QTSNFRVVPSGDVVR	1118	1125	TVYDPLQP
152	161	IFDNAFNCTF	A*24:02; A*23:01	436	450	YNYKYRYLRHGKLRP	1137	1152	YFKNHTSPDVDLGDIS
155	163	NAFNCTFEY	B*35:01	661	675	HTVSLLRSTSQKSIV
161	170	FEYISDAFSL	B*40:01	681	695	LGADSSIAYSNNTIA
162	170	EYISDAFSL	A*23:01; A*24:02	766	780	QVKQMYKTPTLKYFG
201	209	QPIDVVRDL	B*07:02	781	795	GFNFSQILPDPLKPT
248	256	SAAAYFVGY	B*35:01	846	860	LLTDDMIAAYTAALV
250	258	AAYFVGYLK	A*11:01; A*03:01	876	890	LQIPFAMQMAYRFNG
251	262	AYFVGYLKPTTF	A*23:01; A*24:02	996	1010	RAAEIRASANLAATK
256	264	YLKPTTFML	A*02:01	1081	1095	GTSWFITQRNFFSPQ
258	266	KPTTFMLKY	B*35:01	1196	1210	WYVWLGFIAGLIAIV
284	293	AELKCSVKSF	B*44:02; B*44:03
308	316	VPSGDVVRF	B*35:01
315	325	RFPNITNLCPF	A*24:02; A*23:01
326	334	GEVFNATKF	B*44:03; B*44:02; B*40:01
330	338	NATKFPSVY	B*35:01
336	344	SVYAWERKK	A*03:01; A*11:01
355	364	LYNSTFFSTF	A*24:02; A*23:01
403	411	GVIADYNYK	A*11:01; A*03:01
404	412	VIADYNYKL	A*02:01
427	436	NIDATSTGNY	A*01:01
430	439	ATSTGNYNYK	A*11:01
430	438	ATSTGNYNY	A*01:01
432	440	STGNYNYKY	A*01:01
475	483	YWPLNDYGF	A*24:02; A*23:01
476	484	WPLNDYGFY	B*35:01
492	499	QPYRVVVL	B*08:01
493	501	PYRVVVLSF	A*23:01; A*24:02
506	515	APATVCGPKL	B*07:02
574	583	SPCAFGGVSV	B*07:02
590	598	ASSEVAVLY	A*01:01
611	619	HADQLTPAW	B*35:01
621	629	IYSTGNNVF	A*24:02; A*23:01
650	660	IPIGAGICASY	B*35:01
664	672	SLLRSTSQK	A*03:01
677	689	YTMSLGADSSIAY	A*01:01
681	689	LGADSSIAY	B*35:01
688	700	AYSNNTIAIPTNF	A*24:02; A*23:01
696	704	IPTNFSISI	B*07:02
706	715	TEVMPVSMAK	A*11:01
707	715	EVMPVSMAK	A*11:01
728	738	STECANLLLQY	A*01:01
768	777	KQMYKTPTLK	A*03:01
769	777	QMYKTPTLK	A*03:01; A*11:01
770	779	MYKTPTLKYF	A*24:02; A*23:01
777	784	KYFGGFNF	A*23:01; A*24:02
798	805	SFIEDLLF	A*23:01
803	810	LLFNKVTL	B*08:01
808	817	VTLADAGFMK	A*11:01
809	817	TLADAGFMK	A*11:01; A*03:01
810	819	LADAGFMKQY	A*01:01
811	819	ADAGFMKQY	B*44:03
842	855	VLPPLLTDDMIAAY	A*01:01
843	855	LPPLLTDDMIAAY	A*01:01
844	855	PPLLTDDMIAAY	A*01:01
845	855	PLLTDDMIAAY	A*01:01
846	855	LLTDDMIAAY	A*01:01
847	855	LTDDMIAAY	A*01:01; B*35:01
847	856	LTDDMIAAYT	A*01:01
848	855	TDDMIAAY	A*01:01
878	886	IPFAMQMAY	B*35:01
921	929	TTTSTALGK	A*11:01
957	965	SVLNDILSR	A*11:01
958	966	VLNDILSRL	A*02:01
965	973	RLDKVEAEV	A*02:01
971	979	AEVQIDRLI	B*44:03; B*44:02; B*40:01
998	1006	AEIRASANL	B*44:03; B*44:02; B*40:01
1002	1010	ASANLAATK	A*11:01; A*03:01
1034	1044	FPQAAPHGVVF	B*35:01
1036	1044	QAAPHGVVF	B*35:01
1048	1057	TYVPSQERNF	A*24:02; A*23:01
1069	1079	AYFPREGVFVF	A*23:01; A*24:02
1069	1077	AYFPREGVF	A*23:01; A*24:02
1070	1079	YFPREGVFVF	A*24:02; A*23:01; B*35:01; B*07:02
1071	1079	FPREGVFVF	B*35:01; B*07:02
1076	1084	VFVFNGTSW	A*23:01; A*24:02
1081	1089	GTSWFITQR	A*11:01
1083	1091	SWFITQRNF	A*23:01; A*24:02
1118	1131	TVYDPLQPELDSFK	A*11:01
1119	1127	VYDPLQPEL	A*23:01
1119	1130	VYDPLQPELDSF	A*24:02
1163	1171	KEIDRLNEV	B*40:01
1179	1188	LIDLQELGKY	A*01:01
1183	1191	QELGKYEQY	B*44:03; B*44:02
1183	1194	QELGKYEQYIKW	B*44:02
1188	1196	YEQYIKWPW	B*44:02
1190	1198	QYIKWPWYV	A*23:01; A*24:02
1190	1199	QYIKWPWYVW	A*23:01
1202	1210	FIAGLIAIV	A*02:01
N - nucleocapsid protein
46	54	LPNNTASWF	B*35:01	81	95	PDDQIGYYRRATRRV	5	13	GPQSNQRSA
66	75	RFPRGQGVPI	B*07:02	221	235	ALLLLDRLNQLESKV	21	49	PTDSTDNNQNGGRNGARPKQRRPQGLPNN
67	75	FPRGQGVPI	B*07:02	306	320	AQFAPSASAFFGMSR	60	68	HGKEELRFP
76	88	NTNSGPDDQIGYY	A*01:01				72	82	GVPINTNSGPD
78	88	NSGPDDQIGYY	A*01:01				91	104	ATRRVRGGDGKMKE
80	88	GPDDQIGYY	B*35:01				140	157	LNTPKDHIGTRNPNNNAA
103	111	KELSPRWYF	B*44:03; B*44:02				173	215	YAEGSRGGSQASSRSSSRSRGNSRNSTPGSSRGNSPARMASGG
103	112	KELSPRWYFY	B*44:03; B*44:02				229	254	NQLESKVSGKGQQQQGQTVTKKSAAE
106	114	SPRWYFYYL	B*07:02				257	266	KKPRQKRTAT
120	128	ASLPYGANK	A*11:01; A*03:01				279	286	GPEQTQGN
216	224	GETALALLL	B*40:01				362	400	KTFPPTEPKKDKKKKTDEAQPLPQRQKKQPTVTLLPAAD
223	231	LLLDRLNQL	A*02:01; B*08:01				409	418	QNSMSGASAD
307	315	QFAPSASAF	A*24:02
312	320	ASAFFGMSR	A*11:01
319	331	SRIGMEVTPSGTW	B*44:02
322	331	GMEVTPSGTW	B*44:02; B*44:03
323	331	MEVTPSGTW	B*44:02; B*44:03
326	334	TPSGTWLTY	B*35:01
360	370	AYKTFPPTEPK	A*11:01
361	370	YKTFPPTEPK	A*11:01
362	370	KTFPPTEPK	A*11:01; A*03:01
362	371	KTFPPTEPKK	A*03:01; A*11:01
396	404	LPAADMDDF	B*35:01
